# Single-cell analysis of the ventricular-subventricular zone reveals signatures of dorsal and ventral adult neurogenic lineages

**DOI:** 10.1101/2021.02.10.430525

**Authors:** Stephanie A. Redmond, Arantxa Cebrian Silla, Marcos Assis Nascimento, Benjamin Mansky, David Wu, Kirsten Obernier, Ricardo Romero Rodriguez, Daniel A. Lim, Arturo Alvarez-Buylla

## Abstract

The ventricular-subventricular zone (V-SVZ) is home to the largest neurogenic niche in the adult mouse brain. Previous work has demonstrated that resident stem cells in different locations within the V-SVZ produce different subtypes of new neurons for the olfactory bulb. While great progress has been made in understanding the differences in regional stem cell potential using viral and genetic lineage tracing strategies, the core molecular heterogeneity that underlies these regional differences is largely unknown. Here we present single whole-cell and single nucleus sequencing datasets of microdissected adult mouse V-SVZ, and evidence for the existence of two broad populations of adult neural stem cells. By using spatially resolved microdissections in the single nucleus sequencing dataset as a reference, and mapping marker gene expression in the V-SVZ, we find that these two populations reside in largely non-overlapping domains in either the dorsal or ventral V-SVZ. Furthermore, we identified two subpopulations of newly born neurons that have gene expression consistent with dorsal or ventral origins. Finally, we identify genes expressed by both stem cells and the neurons they generate that specifically mark either the dorsal or ventral adult neurogenic lineage. These datasets, methods and findings will facilitate the study of region-specific regulation of adult neurogenesis.
