## Supplementary Table 2 for "Single-cell analysis of the ventricular-subventricular zone reveals signatures of dorsal and ventral adult neurogenic lineages"

### Sheet: Contents
	Related to Figure	Sheet Contents	Software Used	Cluster 1	Cluster 2	Cluster 3	Cutoffs
Sheet 1	Figure 3	FindMarkers Output Table	Seurat 3	14	5+22	na	p_val_adj < 0.05
Sheet 2	Figure 3-Supplement 1	FindAllMarkers Output Table	Seurat 3	14	5	22	p_val_adj < 0.05

### Sheet: Sheet1
p_val	avg_logFC	pct.1	pct.2	p_val_adj	gene	cluster
0	2.03923	0.894	0.103	0	Crym	14
8.19797e-158	0.85876	0.646	0.136	2.11532e-153	Dpyd	14
1.16155e-151	0.83574	0.71	0.189	2.99715e-147	Adgrl3	14
1.28861e-147	0.962419	0.779	0.26	3.32501e-143	Ncam2	14
4.91074e-139	0.654125	0.995	0.956	1.26712e-134	Itm2c	14
3.92366e-122	0.805547	0.945	0.679	1.01242e-117	Frmd4a	14
3.8905e-113	1.00151	0.91	0.533	1.00387e-108	Cebpd	14
1.22034e-106	0.726026	0.711	0.266	3.14884e-102	Grm3	14
8.8274e-103	0.684076	0.749	0.328	2.27773e-98	Riiad1	14
7.25945e-102	0.531333	0.495	0.109	1.87315e-97	C1ql3	14
1.51132e-98	0.582197	0.523	0.133	3.89965e-94	Notum	14
3.76959e-95	0.972453	0.827	0.444	9.72666e-91	Klf2	14
9.43274e-95	0.632397	0.995	0.944	2.43393e-90	S100a6	14
2.21561e-90	0.351395	1	1	5.71694e-86	Gpm6b	14
3.12517e-86	0.483652	0.553	0.17	8.06388e-82	Spon1	14
5.84686e-83	0.369653	0.332	0.044	1.50867e-78	Lmo1	14
1.64686e-82	0.520098	0.386	0.071	4.24938e-78	Nkx6-2	14
1.19078e-81	0.557788	0.89	0.538	3.07256e-77	Lxn	14
9.45769e-79	0.623872	0.982	0.891	2.44037e-74	Fabp7	14
2.1549e-75	0.490838	0.613	0.246	5.5603e-71	Pter	14
3.23372e-75	0.546825	0.684	0.362	8.34396e-71	Basp1	14
1.60159e-73	0.566745	0.878	0.614	4.13258e-69	Ptprt	14
1.40917e-72	0.62904	0.703	0.35	3.63609e-68	S100a4	14
2.95134e-70	0.72512	0.461	0.141	7.61535e-66	Slit2	14
4.37054e-68	0.463974	0.993	0.966	1.12773e-63	Pbx1	14
2.84392e-66	0.678156	0.507	0.198	7.33816e-62	Adamts18	14
8.63486e-66	0.560384	0.901	0.681	2.22805e-61	Ntm	14
1.49694e-65	0.41532	0.999	0.994	3.86256e-61	Slc1a3	14
2.63984e-64	0.4377	0.898	0.667	6.81159e-60	Hmgcs2	14
2.47967e-63	0.43202	0.991	0.933	6.39829e-59	Tmem47	14
5.05326e-55	0.43176	0.546	0.247	1.30389e-50	Tmem176b	14
1.97567e-54	0.45808	0.463	0.167	5.09781e-50	Ptprn2	14
1.61383e-51	0.587712	0.703	0.432	4.16416e-47	Egr2	14
1.89767e-50	0.309269	0.342	0.097	4.89655e-46	Rbms1	14
2.22042e-50	0.671685	0.48	0.195	5.72934e-46	Fas	14
1.41746e-49	0.253111	1	0.999	3.65747e-45	Itm2b	14
6.31935e-49	0.307226	0.391	0.131	1.63058e-44	Cpne8	14
9.50818e-49	0.460085	0.763	0.486	2.4534e-44	Ramp1	14
1.68121e-48	0.348205	0.336	0.096	4.33803e-44	Fam183b	14
4.32655e-48	0.579221	0.672	0.399	1.11638e-43	Slc38a1	14
1.10409e-47	0.451611	0.884	0.7	2.84889e-43	Serpine2	14
2.70657e-47	0.440595	0.471	0.192	6.98377e-43	Sgcd	14
5.35159e-47	0.424674	0.761	0.501	1.38087e-42	Selenop	14
8.12775e-46	0.475337	0.8	0.572	2.0972e-41	Prex2	14
9.28447e-45	0.46212	0.506	0.238	2.39567e-40	Foxj1	14
2.7929e-44	0.38747	0.765	0.51	7.20652e-40	Lhfp	14
5.07303e-44	0.402759	0.844	0.64	1.30899e-39	Phyhipl	14
5.31831e-44	0.315528	0.416	0.162	1.37228e-39	Ccdc170	14
9.16973e-44	0.352704	0.6	0.32	2.36607e-39	Ifi27	14
4.18423e-43	0.824684	0.37	0.134	1.07966e-38	Prss56	14
5.50686e-43	0.518576	0.447	0.198	1.42094e-38	Col5a2	14
6.80412e-42	0.329392	0.593	0.326	1.75567e-37	Fmo1	14
1.42306e-41	0.392711	0.549	0.278	3.67193e-37	C4b	14
3.03419e-41	0.39441	0.618	0.356	7.82912e-37	Cnp	14
5.18558e-41	0.53577	0.796	0.59	1.33803e-36	Slc4a4	14
2.74871e-40	0.315908	0.315	0.1	7.09249e-36	Capsl	14
4.40533e-40	0.413052	0.723	0.473	1.13671e-35	Mlf1	14
2.50745e-39	0.254932	0.261	0.071	6.46997e-35	Tmem176a	14
2.63323e-39	0.362397	0.758	0.489	6.79452e-35	Grik2	14
5.11133e-39	0.269663	0.995	0.997	1.31888e-34	Cspg5	14
5.64693e-39	0.420614	0.868	0.68	1.45708e-34	Klf6	14
2.12546e-38	0.312706	0.766	0.55	5.48434e-34	Ncam1	14
7.34825e-38	0.257502	0.319	0.109	1.89607e-33	Itih5	14
8.49006e-38	0.338218	0.268	0.076	2.19069e-33	Car8	14
1.12071e-37	0.39605	0.975	0.936	2.89176e-33	Hsp90aa1	14
1.13881e-37	0.355985	0.6	0.363	2.93847e-33	Crot	14
1.46721e-37	0.378354	0.454	0.209	3.78583e-33	Cacnb2	14
2.60231e-37	0.279753	0.386	0.154	6.71473e-33	Apbb2	14
5.4029e-37	0.280844	0.986	0.95	1.39411e-32	Tspan7	14
1.11606e-36	0.331843	0.63	0.379	2.87977e-32	Adcyap1r1	14
3.74808e-36	0.521233	0.642	0.399	9.67118e-32	Ifitm3	14
5.13834e-36	0.337111	0.282	0.09	1.32585e-31	Serpinb1a	14
5.51787e-36	0.352796	0.69	0.444	1.42378e-31	Tppp3	14
1.37078e-35	0.462675	0.745	0.551	3.53704e-31	Sorbs1	14
2.87511e-35	0.39263	0.867	0.681	7.41865e-31	Hdac9	14
3.11692e-35	0.324679	0.952	0.863	8.04258e-31	Pantr1	14
3.51651e-35	0.270365	0.652	0.382	9.07366e-31	Six3	14
3.10033e-34	0.397082	0.476	0.235	7.99979e-30	Aqp4	14
5.23122e-34	0.432458	0.387	0.164	1.34981e-29	Arc	14
1.12763e-33	0.289122	0.949	0.846	2.90962e-29	Scg3	14
1.55717e-33	0.379733	0.821	0.682	4.01796e-29	Sfrp1	14
3.42063e-33	0.289795	0.352	0.14	8.82626e-29	Efna5	14
4.44936e-33	0.361977	0.55	0.311	1.14807e-28	Ptpn12	14
6.91537e-33	0.32845	0.859	0.706	1.78437e-28	Mgst1	14
1.01225e-32	0.325159	0.722	0.499	2.61192e-28	Gng12	14
2.04986e-32	0.298853	0.327	0.128	5.28924e-28	Sntb1	14
2.22581e-32	0.284704	0.956	0.891	5.74325e-28	Acot1	14
2.3962e-32	0.299181	0.593	0.34	6.18291e-28	Pltp	14
3.94159e-32	0.30041	0.554	0.305	1.01705e-27	Irf1	14
9.03074e-32	0.341904	0.575	0.35	2.3302e-27	Il6st	14
9.92812e-32	0.351032	0.876	0.725	2.56175e-27	Timp3	14
1.00249e-31	0.491629	0.503	0.283	2.58673e-27	Nfatc2	14
3.98444e-31	0.332716	0.335	0.138	1.0281e-26	Pros1	14
3.74928e-30	0.432898	0.707	0.488	9.67426e-26	9330159F19Rik	14
2.70191e-29	0.27313	0.414	0.208	6.97173e-25	Lgr4	14
4.07891e-29	0.286954	0.888	0.715	1.05248e-24	Selenom	14
5.13148e-29	0.250433	0.461	0.243	1.32408e-24	Plekhm3	14
2.63853e-28	0.274952	0.962	0.877	6.80819e-24	S100a16	14
5.12344e-28	0.267921	0.392	0.189	1.322e-23	Cables1	14
7.27408e-28	0.307281	0.898	0.733	1.87693e-23	Gpr37l1	14
9.02806e-28	0.391191	0.579	0.359	2.32951e-23	Socs3	14
5.46842e-27	0.317126	0.638	0.427	1.41102e-22	Sema6a	14
1.22304e-26	0.257972	0.625	0.416	3.1558e-22	Tspan15	14
1.63322e-26	0.345953	0.641	0.424	4.21419e-22	Usp53	14
1.23928e-25	0.295119	0.671	0.473	3.19773e-21	Bcl2	14
1.60192e-25	0.2599	0.417	0.228	4.13344e-21	Gpld1	14
3.43217e-25	0.278974	0.987	0.951	8.85602e-21	Sox9	14
4.57655e-25	0.3035	0.684	0.493	1.18089e-20	Foxo1	14
5.16361e-25	0.280746	0.429	0.239	1.33237e-20	Jak2	14
2.8991e-24	0.322732	0.668	0.471	7.48055e-20	Enkur	14
6.17756e-24	0.273885	0.358	0.178	1.594e-19	Prickle2	14
6.27623e-24	0.254879	0.463	0.261	1.61946e-19	Foxp1	14
8.35607e-24	0.369426	0.861	0.746	2.15612e-19	Stat3	14
8.42715e-24	0.336158	0.613	0.403	2.17446e-19	Txnip	14
1.52182e-23	0.262276	0.771	0.584	3.92676e-19	Abca1	14
1.89171e-23	0.395826	0.55	0.371	4.88117e-19	Arl13b	14
3.02809e-23	0.316656	0.933	0.837	7.81338e-19	B3galt1	14
4.86864e-23	0.311404	0.642	0.428	1.25626e-18	Tsc22d2	14
4.98852e-23	0.262865	0.631	0.431	1.28719e-18	Oxr1	14
1.84744e-22	0.255073	0.495	0.301	4.76695e-18	Mertk	14
2.52952e-22	0.275347	0.254	0.107	6.52692e-18	Necab2	14
2.7598e-22	0.25735	0.452	0.266	7.1211e-18	Ccdc114	14
1.64498e-21	0.31473	0.914	0.751	4.24454e-17	Meg3	14
1.76512e-21	0.271782	0.869	0.756	4.55455e-17	Myo6	14
3.52691e-21	0.250822	0.486	0.299	9.10049e-17	Mns1	14
1.29697e-20	0.300898	0.841	0.7	3.34658e-16	Hdac8	14
2.14106e-20	0.392969	0.719	0.548	5.52456e-16	Gm10561	14
3.72303e-20	0.313517	0.507	0.329	9.60654e-16	Gabrg3	14
5.75313e-20	0.269977	0.705	0.519	1.48448e-15	Ldha	14
8.01212e-20	0.286599	0.467	0.286	2.06737e-15	Slc6a6	14
8.43398e-20	0.341088	0.633	0.456	2.17622e-15	Slc7a11	14
1.18882e-19	0.319683	0.336	0.18	3.06752e-15	Serpina3n	14
5.37931e-19	0.25001	0.536	0.367	1.38802e-14	Itih3	14
1.37179e-18	0.26745	0.267	0.123	3.53962e-14	Emp1	14
2.02946e-18	0.257059	0.837	0.702	5.23661e-14	Arap2	14
4.95718e-18	0.251712	0.86	0.743	1.2791e-13	Hist1h2bc	14
5.64834e-18	0.439496	0.647	0.5	1.45744e-13	Atf3	14
1.24512e-17	0.362556	0.846	0.721	3.21277e-13	Dnajb1	14
2.71348e-17	0.30568	0.724	0.574	7.00158e-13	Zfp608	14
9.5899e-17	0.253567	0.331	0.184	2.47448e-12	Spag16	14
2.52562e-16	0.259467	0.651	0.507	6.51686e-12	Nrcam	14
4.05994e-16	0.289983	0.599	0.441	1.04759e-11	Myo1e	14
7.53536e-16	0.364769	0.796	0.698	1.94435e-11	Pde4b	14
1.77314e-15	0.268098	0.578	0.438	4.57524e-11	Arhgef4	14
3.18272e-15	0.265125	0.643	0.482	8.21238e-11	Gclc	14
6.8693e-15	0.281303	0.523	0.36	1.77249e-10	Ankrd28	14
1.22767e-14	0.297259	0.588	0.451	3.16776e-10	Etv6	14
2.66732e-14	0.368503	0.787	0.668	6.88249e-10	Bmpr1b	14
4.09426e-14	0.253786	0.444	0.3	1.05644e-09	Dcun1d3	14
2.33416e-13	0.405516	0.675	0.549	6.02284e-09	Dst	14
3.91523e-13	0.280998	0.81	0.707	1.01025e-08	Zfp36	14
1.50205e-11	0.273296	0.797	0.712	3.87573e-07	Vcl	14
2.08949e-11	0.300608	0.702	0.605	5.39152e-07	Tanc2	14
9.71701e-09	0.272365	0.11	0.047	0.000250728	Cxcl1	14
1.97805e-08	0.453474	0.735	0.709	0.000510397	Nnat	14
3.86216e-08	0.269132	0.847	0.77	0.000996554	Gadd45g	14
1.53283e-189	-1.2137	0.388	0.912	3.95516e-185	Pla2g7	5+22
2.42236e-187	-0.674504	0.996	1	6.25042e-183	Ntrk2	5+22
2.47061e-147	-1.21756	0.66	0.956	6.37492e-143	Nrg1	5+22
1.13817e-98	-1.27	0.169	0.601	2.93683e-94	Urah	5+22
6.80953e-93	-1.44939	0.62	0.833	1.75706e-88	Cdk11b	5+22
2.07888e-89	-0.683986	0.929	0.988	5.36414e-85	Slc15a2	5+22
2.10486e-87	-1.07139	0.533	0.78	5.43118e-83	Vps37b	5+22
1.50335e-82	-0.682048	0.341	0.711	3.8791e-78	Epha5	5+22
5.22113e-78	-0.635304	0.914	0.979	1.34721e-73	Dclk1	5+22
2.60585e-77	-0.542442	0.08	0.462	6.72388e-73	Rlbp1	5+22
7.10288e-68	-0.718747	0.054	0.392	1.83276e-63	Gm29260	5+22
5.22502e-67	-0.660494	0.15	0.512	1.34821e-62	Dio2	5+22
1.05398e-66	-0.586051	0.98	0.997	2.71959e-62	Slc25a3	5+22
3.4572e-62	-0.841083	0.848	0.925	8.92062e-58	Arih1	5+22
1.5609e-60	-0.835288	0.493	0.752	4.0276e-56	Gpc5	5+22
7.05792e-60	-0.415725	0.995	0.995	1.82116e-55	Clu	5+22
2.75987e-58	-0.487602	0.993	0.982	7.12128e-54	6330403K07Rik	5+22
4.96754e-54	-0.514253	0.335	0.671	1.28177e-49	Sparcl1	5+22
7.10728e-54	-0.508389	0.12	0.433	1.83389e-49	Ppp1r3g	5+22
1.18175e-53	-0.485867	0.026	0.302	3.04927e-49	Gsx2	5+22
3.32284e-53	-0.675422	0.375	0.647	8.57391e-49	Thrsp	5+22
4.22576e-53	-0.666547	0.161	0.469	1.09037e-48	Snhg15	5+22
7.03394e-52	-0.537507	0.353	0.64	1.81497e-47	Pax6	5+22
1.83945e-45	-0.504449	0.208	0.51	4.74632e-41	Tnc	5+22
1.98071e-44	-0.771437	0.149	0.421	5.11082e-40	Kcnip4	5+22
2.1929e-42	-0.424201	0.095	0.354	5.65834e-38	Arx	5+22
4.13282e-42	-0.838106	0.241	0.514	1.06639e-37	Dcun1d4	5+22
2.59478e-41	-0.428224	0.841	0.907	6.69531e-37	Coq10b	5+22
2.47084e-40	-0.469565	0.144	0.402	6.37552e-36	Gm26512	5+22
7.26126e-40	-0.35023	0.318	0.579	1.87362e-35	Ppp1r1a	5+22
3.82395e-39	-0.352787	0.084	0.328	9.86693e-35	Egln3	5+22
9.12725e-38	-0.787266	0.438	0.632	2.3551e-33	Emd	5+22
1.78088e-37	-0.373	0.135	0.385	4.59521e-33	Pmepa1	5+22
3.06092e-37	-0.514097	0.42	0.658	7.89808e-33	Tbl3	5+22
2.06429e-36	-0.395254	0.71	0.851	5.32649e-32	Ednrb	5+22
6.32795e-35	-0.37935	0.962	0.983	1.6328e-30	Mt2	5+22
1.35822e-34	-0.412805	0.277	0.516	3.50461e-30	Garnl3	5+22
2.86907e-34	-0.300975	0.833	0.924	7.40306e-30	Rgcc	5+22
3.66393e-34	-0.45504	0.614	0.8	9.45405e-30	Rgs6	5+22
4.90742e-34	-0.490479	0.597	0.749	1.26626e-29	Sgip1	5+22
5.40747e-34	-0.493621	0.264	0.518	1.39529e-29	Dcc	5+22
9.4618e-34	-0.44082	0.365	0.592	2.44143e-29	Gsn	5+22
5.26817e-33	-0.348818	0.702	0.85	1.35935e-28	Htra1	5+22
8.53159e-32	-0.490097	0.127	0.342	2.20141e-27	Pak3	5+22
3.62949e-31	-0.669186	0.945	0.966	9.36516e-27	Dad1	5+22
7.92316e-31	-0.298701	0.093	0.302	2.04441e-26	Gm10563	5+22
8.36967e-31	-0.290968	0.068	0.271	2.15963e-26	Pls1	5+22
1.01313e-29	-0.384021	0.705	0.823	2.61419e-25	Usp2	5+22
1.0686e-29	-0.265342	0.122	0.337	2.75731e-25	St8sia1	5+22
1.35618e-28	-0.254108	0.021	0.187	3.49935e-24	Hopx	5+22
2.64852e-28	-0.58437	0.518	0.714	6.83399e-24	Gfap	5+22
2.85416e-28	-0.653728	0.149	0.35	7.3646e-24	Trmt61b	5+22
6.76957e-28	-0.328354	0.567	0.715	1.74675e-23	Ssbp3	5+22
7.10338e-28	-0.48315	0.133	0.335	1.83289e-23	Man1b1	5+22
1.03077e-26	-0.50685	0.348	0.537	2.6597e-22	Gltscr2	5+22
1.66889e-26	-0.438529	0.38	0.569	4.30625e-22	Nol4	5+22
1.72207e-26	-0.267615	0.144	0.35	4.44346e-22	Adam23	5+22
2.69896e-26	-0.485967	0.673	0.775	6.96412e-22	Braf	5+22
1.87459e-25	-0.3943	0.756	0.834	4.83701e-21	Btbd9	5+22
5.97705e-25	-0.277586	0.149	0.346	1.54226e-20	Kcnk10	5+22
8.8489e-25	-0.387597	0.137	0.327	2.28328e-20	Isy1	5+22
1.05529e-24	-0.298463	0.962	0.982	2.72296e-20	Ptprz1	5+22
5.24561e-24	-0.281288	0.088	0.265	1.35352e-19	Flrt2	5+22
1.60354e-23	-0.345843	0.684	0.783	4.13763e-19	Trim2	5+22
7.17147e-23	-0.387732	0.471	0.655	1.85046e-18	Thbs4	5+22
2.21904e-22	-0.376785	0.376	0.566	5.7258e-18	Mpp7	5+22
2.60115e-22	-0.285956	0.23	0.421	6.71174e-18	Cacna2d1	5+22
2.66447e-22	-0.344336	0.537	0.659	6.87514e-18	Tox3	5+22
1.02889e-21	-0.292213	0.911	0.953	2.65484e-17	Dlgap1	5+22
3.68479e-21	-0.356184	0.413	0.575	9.50786e-17	Pard6a	5+22
6.22311e-21	-0.271539	0.597	0.714	1.60575e-16	Chic2	5+22
1.40374e-20	-0.61507	0.298	0.455	3.62206e-16	Nr4a2	5+22
1.46193e-19	-0.47095	0.556	0.658	3.77221e-15	Cstb	5+22
1.78832e-19	-0.263848	0.324	0.515	4.6144e-15	Lama2	5+22
5.9746e-19	-0.303129	0.863	0.89	1.54163e-14	Fgfr2	5+22
6.74645e-19	-0.290579	0.906	0.944	1.74079e-14	Nkain2	5+22
7.86456e-19	-0.274468	0.346	0.518	2.02929e-14	Lrp4	5+22
1.3136e-18	-0.404136	0.511	0.66	3.38949e-14	Nr4a3	5+22
3.26402e-18	-0.361882	0.603	0.694	8.42215e-14	Ccnl1	5+22
3.50924e-18	-0.279414	0.692	0.775	9.0549e-14	Impact	5+22
9.11117e-18	-0.272464	0.852	0.876	2.35095e-13	Map1lc3a	5+22
4.63829e-17	-0.264005	0.571	0.698	1.19682e-12	Bmyc	5+22
8.78665e-17	-0.298895	0.724	0.825	2.26722e-12	Ccnd2	5+22
1.53763e-16	-0.407159	0.746	0.82	3.96754e-12	Mapt	5+22
1.72845e-16	-0.336604	0.906	0.93	4.45992e-12	Igfbp5	5+22
5.98129e-15	-0.381516	0.295	0.426	1.54335e-10	Cwc25	5+22
8.21859e-15	-0.270383	0.346	0.49	2.12064e-10	Hps4	5+22
1.90586e-14	-0.264434	0.365	0.51	4.9177e-10	Ankrd6	5+22
2.24939e-14	-0.252484	0.244	0.383	5.80411e-10	Epha4	5+22
1.19926e-13	-0.311489	0.962	0.975	3.09446e-09	Rorb	5+22
2.20838e-13	-0.673555	0.725	0.817	5.69828e-09	Nrxn3	5+22
2.44867e-13	-0.313276	0.064	0.171	6.31832e-09	Pcdh15	5+22
2.62402e-13	-0.250859	0.237	0.377	6.77076e-09	Adamts9	5+22
3.65839e-13	-0.291972	0.329	0.462	9.43973e-09	Jmy	5+22
1.47983e-12	-0.390197	0.434	0.523	3.8184e-08	Ddx3y	5+22
2.36139e-12	-0.253058	0.567	0.654	6.0931e-08	Degs1	5+22
1.27542e-11	-0.308944	0.222	0.345	3.29098e-07	Adamts1	5+22
1.71347e-11	-0.401216	0.532	0.644	4.42127e-07	Pde10a	5+22
4.51368e-10	-0.285728	0.336	0.446	1.16467e-05	St7	5+22
7.46682e-10	-0.263254	0.251	0.366	1.92666e-05	Phlda1	5+22
6.07719e-09	-0.269923	0.612	0.677	0.00015681	Pmvk	5+22
6.86921e-08	-0.292631	0.821	0.822	0.00177246	Cebpb	5+22
1.15019e-07	-0.256253	0.829	0.88	0.00296782	Tubb5	5+22
3.68627e-07	-0.264735	0.59	0.645	0.00951168	Zdbf2	5+22
8.26227e-07	-0.343617	0.237	0.31	0.0213191	Rgs2	5+22

### Sheet: Sheet2
p_val	avg_logFC	pct.1	pct.2	p_val_adj	cluster	gene
1.40975e-162	1.26093	0.855	0.505	3.63758e-158	5	Vps37b
3.82779e-161	1.61305	0.897	0.596	9.87683e-157	5	Cdk11b
1.0134e-151	0.770055	1	0.981	2.61488e-147	5	Slc25a3
5.26645e-138	1.08609	0.959	0.827	1.3589e-133	5	Arih1
6.23307e-136	0.482804	1	0.997	1.60832e-131	5	Ntrk2
2.94193e-120	0.606532	0.993	0.975	7.59106e-116	5	6330403K07Rik
8.08982e-118	0.665917	0.963	0.787	2.08742e-113	5	Coq10b
4.46216e-113	0.472817	1	0.991	1.15137e-108	5	Fos
6.05018e-106	0.69245	0.979	0.931	1.56113e-101	5	Dclk1
4.2478e-102	0.660086	0.989	0.944	1.09606e-97	5	Slc15a2
3.83036e-94	0.619982	0.9	0.639	9.88349e-90	5	Usp2
6.38085e-92	0.781989	0.54	0.155	1.64645e-87	5	Snhg15
1.52232e-90	1.00168	0.63	0.251	3.92805e-86	5	Urah
9.24368e-87	0.440638	0.999	0.973	2.38515e-82	5	Egr1
4.53338e-81	0.666212	0.738	0.382	1.16975e-76	5	Tbl3
3.99067e-80	0.992385	0.698	0.406	1.02971e-75	5	Emd
6.70471e-80	0.422859	1	0.998	1.73002e-75	5	Jund
1.40005e-75	0.489757	0.999	0.944	3.61255e-71	5	Btg2
1.78783e-75	0.352346	0.917	0.527	4.61315e-71	5	Pla2g7
8.614e-69	0.695157	0.75	0.437	2.22267e-64	5	Nr4a3
4.93733e-67	0.840054	0.977	0.937	1.27398e-62	5	Dad1
5.03884e-67	0.580139	0.544	0.21	1.30017e-62	5	Dio2
3.9975e-64	0.667953	0.83	0.631	1.03148e-59	5	Braf
7.51143e-63	0.625293	0.905	0.714	1.93817e-58	5	Cebpb
4.14382e-62	0.487658	0.336	0.059	1.06923e-57	5	Gsx2
3.07445e-59	0.360376	0.999	0.99	7.93301e-55	5	Clu
4.62843e-58	0.571355	0.892	0.661	1.19428e-53	5	Maff
4.95211e-57	0.662116	0.6	0.32	1.27779e-52	5	Gltscr2
1.96649e-55	0.516062	0.819	0.574	5.07414e-51	5	Nr4a1
1.5813e-51	0.415959	0.905	0.821	4.08024e-47	5	Map1lc3a
1.15645e-50	0.360004	0.347	0.093	2.98399e-46	5	Gm10563
4.19769e-50	0.492255	0.636	0.379	1.08313e-45	5	Pard6a
5.64773e-50	0.769248	0.518	0.26	1.45728e-45	5	Nr4a2
1.42722e-49	0.504316	0.859	0.746	3.68265e-45	5	Btbd9
1.45027e-49	0.306729	0.951	0.747	3.74214e-45	5	Nrg1
1.53757e-49	0.399674	0.996	0.965	3.9674e-45	5	Junb
3.97938e-48	0.436552	0.941	0.746	1.0268e-43	5	Homer1
2.71739e-47	0.766237	0.394	0.148	7.01167e-43	5	Trmt61b
5.48347e-47	0.463257	0.449	0.185	1.4149e-42	5	Ppp1r3g
8.05384e-47	0.457967	0.434	0.174	2.07813e-42	5	Gm26512
1.02994e-45	0.38271	0.94	0.837	2.65754e-41	5	Rgcc
1.13978e-45	0.484057	0.75	0.556	2.94097e-41	5	Ccnl1
3.29958e-45	0.520913	0.62	0.359	8.51391e-41	5	Mpp7
3.48413e-45	0.485023	0.374	0.13	8.9901e-41	5	Isy1
4.6404e-45	0.343355	0.947	0.854	1.19736e-40	5	Atf4
1.08939e-44	0.616574	0.709	0.519	2.81095e-40	5	Cstb
1.13876e-44	0.699015	0.715	0.473	2.93834e-40	5	Pde10a
2.86112e-42	0.45749	0.985	0.917	7.38254e-38	5	Ier2
3.36457e-42	0.424916	0.94	0.797	8.68159e-38	5	Cyr61
3.43739e-42	0.475653	0.833	0.623	8.86949e-38	5	Rgs6
5.20948e-42	0.369407	0.993	0.955	1.3442e-37	5	Mt2
3.95769e-37	0.430679	0.67	0.429	1.0212e-32	5	Sparcl1
6.46653e-37	0.365749	0.549	0.311	1.66856e-32	5	Hps4
9.47277e-36	0.534161	0.364	0.151	2.44426e-31	5	Man1b1
1.86262e-35	0.435232	0.824	0.683	4.80611e-31	5	Tsc22d3
2.4858e-35	0.273898	0.706	0.449	6.4141e-31	5	Epha5
2.62716e-35	0.34976	0.973	0.931	6.77887e-31	5	Tubb2a
2.74417e-35	0.280225	0.296	0.093	7.08079e-31	5	Tmem198
1.91424e-34	0.26204	0.363	0.144	4.93932e-30	5	Ppp1r1b
2.03581e-34	0.586154	0.432	0.209	5.25299e-30	5	Kcnip4
2.12914e-34	0.397306	0.62	0.392	5.49383e-30	5	Gsn
3.18088e-33	0.487042	0.473	0.271	8.20764e-29	5	Cwc25
3.80413e-33	0.26524	0.982	0.925	9.81579e-29	5	Pnrc1
5.85695e-32	0.416237	0.757	0.558	1.51127e-27	5	Gpc5
8.25006e-32	0.262786	0.931	0.867	2.12876e-27	5	Enho
4.44878e-31	0.373207	0.801	0.643	1.14792e-26	5	Insig1
1.91191e-30	0.334982	0.807	0.674	4.9333e-26	5	Impact
2.48271e-30	0.317533	0.904	0.851	6.40614e-26	5	Rheb
3.28396e-30	0.519871	0.833	0.707	8.47361e-26	5	Ppp1r15a
1.02907e-29	0.639272	0.524	0.304	2.65531e-25	5	Dcun1d4
1.64727e-28	0.322845	1	0.997	4.25045e-24	5	Mt1
1.68843e-28	0.375772	0.892	0.763	4.35666e-24	5	Id2
2.14621e-28	0.302437	0.779	0.631	5.53786e-24	5	Ttc19
2.37045e-28	0.26431	0.441	0.236	6.11647e-24	5	Rnf26
2.99966e-28	0.275414	0.977	0.957	7.74002e-24	5	Btg1
3.95742e-28	0.27086	0.914	0.855	1.02113e-23	5	BC031181
4.24846e-28	0.51284	0.563	0.408	1.09623e-23	5	Ddx3y
1.17339e-27	0.453799	0.696	0.539	3.02769e-23	5	Zdbf2
2.13623e-27	0.250658	0.938	0.866	5.51211e-23	5	Rpl22l1
1.36371e-26	0.263494	0.867	0.72	3.51878e-22	5	Htra1
3.22748e-26	0.264153	0.527	0.325	8.32786e-22	5	Per1
6.13225e-26	0.280235	0.638	0.431	1.5823e-21	5	Rbp1
9.59834e-26	0.402588	0.637	0.463	2.47666e-21	5	Thrsp
1.24536e-25	0.352827	0.784	0.608	3.21341e-21	5	Id1
1.28194e-25	0.275307	0.858	0.74	3.30779e-21	5	Ednrb
1.17849e-24	0.540713	0.718	0.567	3.04087e-20	5	Gfap
5.49055e-24	0.325345	0.525	0.339	1.41673e-19	5	Atxn7
8.40549e-24	0.333526	0.411	0.232	2.16887e-19	5	Adamts9
1.30011e-23	0.32296	0.841	0.729	3.35466e-19	5	Idi1
1.99413e-23	0.299552	0.883	0.818	5.14546e-19	5	Ifrd1
5.69267e-23	0.260746	0.737	0.6	1.46888e-18	5	Chic2
8.27939e-23	0.25774	0.579	0.395	2.13633e-18	5	Sik1
1.9093e-22	0.355004	0.435	0.256	4.92658e-18	5	Opa3
3.03883e-22	0.32721	0.583	0.428	7.84109e-18	5	Gm15210
3.67685e-22	0.364093	0.712	0.585	9.48739e-18	5	Pmvk
3.70877e-22	0.321505	0.893	0.866	9.56975e-18	5	Fgfr2
4.69927e-22	0.297651	0.773	0.65	1.21255e-17	5	Ralgapa1
8.32444e-22	0.347389	0.493	0.326	2.14795e-17	5	Jmy
1.65996e-21	0.308534	0.455	0.289	4.28319e-17	5	Oxnad1
3.86206e-21	0.306169	0.627	0.485	9.96528e-17	5	Pim3
5.44537e-21	0.297022	0.732	0.59	1.40507e-16	5	Taf13
6.30066e-20	0.291253	0.521	0.356	1.62576e-15	5	Sclt1
2.02034e-19	0.315982	0.897	0.857	5.21308e-15	5	Tsc22d1
2.23863e-19	0.271832	0.76	0.636	5.77635e-15	5	Ppp1r3c
2.60655e-19	0.25793	0.676	0.54	6.72569e-15	5	Dph3
1.00413e-18	0.251248	0.496	0.308	2.59097e-14	5	Tnc
1.25556e-18	0.252656	0.443	0.29	3.23973e-14	5	Brms1
1.9971e-18	0.273401	0.847	0.792	5.15313e-14	5	Slc3a2
3.60078e-18	0.445117	0.347	0.209	9.29108e-14	5	Rgs2
6.15396e-18	0.264231	0.54	0.375	1.58791e-13	5	D030047H15Rik
9.00289e-18	0.348325	0.799	0.747	2.32302e-13	5	Zswim6
1.90155e-17	0.291157	0.604	0.456	4.90658e-13	5	Ptp4a1
2.12897e-17	0.291451	0.997	0.994	5.49337e-13	5	Jun
2.77581e-17	0.25561	0.751	0.616	7.16243e-13	5	Ndel1
1.59546e-16	0.293165	0.87	0.852	4.11677e-12	5	Snu13
3.48711e-16	0.273166	0.229	0.106	8.99779e-12	5	Rnf138rt1
4.47929e-16	0.260608	0.415	0.273	1.15579e-11	5	Usp36
8.89676e-16	0.271242	0.613	0.482	2.29563e-11	5	Spry2
1.15897e-15	0.28147	0.759	0.66	2.99048e-11	5	Anxa2
1.38299e-15	0.360474	0.616	0.5	3.56854e-11	5	Pdzrn3
8.05976e-15	0.258186	0.661	0.514	2.07966e-10	5	Thbs4
4.95419e-14	0.27056	0.85	0.786	1.27833e-09	5	Tiparp
2.8173e-13	0.326208	0.976	0.965	7.26948e-09	5	Rorb
5.22346e-13	0.396461	0.258	0.149	1.34781e-08	5	Lcmt2
1.67751e-12	0.315917	0.438	0.325	4.32848e-08	5	Nolc1
6.59557e-12	0.36116	0.558	0.465	1.70186e-07	5	Pak1
7.75112e-12	0.308128	0.462	0.346	2.00002e-07	5	St7
1.65882e-10	0.278382	0.385	0.276	4.28027e-06	5	Otud1
1.90945e-10	0.278582	0.733	0.66	4.92696e-06	5	Sgip1
2.88171e-10	0.339883	0.838	0.789	7.43567e-06	5	Hes1
9.75051e-10	0.520732	0.768	0.709	2.51592e-05	5	Hes5
1.24162e-09	0.454528	0.333	0.238	3.20375e-05	5	Uty
2.07125e-09	0.283478	0.42	0.324	5.34445e-05	5	Ythdc1
2.45231e-08	0.364415	0.76	0.755	0.000632769	5	Nap1l5
4.6719e-08	0.278564	0.604	0.522	0.00120549	5	Klhl7
4.95805e-08	0.291539	0.546	0.467	0.00127932	5	March3
9.76363e-08	0.254504	0.822	0.798	0.00251931	5	Rfx4
1.79382e-07	0.332487	0.432	0.363	0.00462859	5	Kcnu1
3.49228e-07	0.307523	0.819	0.767	0.00901113	5	Mapt
0	2.03923	0.894	0.103	0	14	Crym
8.19797e-158	0.85876	0.646	0.136	2.11532e-153	14	Dpyd
1.16155e-151	0.83574	0.71	0.189	2.99715e-147	14	Adgrl3
1.28861e-147	0.962419	0.779	0.26	3.32501e-143	14	Ncam2
4.91074e-139	0.654125	0.995	0.956	1.26712e-134	14	Itm2c
3.92366e-122	0.805547	0.945	0.679	1.01242e-117	14	Frmd4a
3.8905e-113	1.00151	0.91	0.533	1.00387e-108	14	Cebpd
1.22034e-106	0.726026	0.711	0.266	3.14884e-102	14	Grm3
8.8274e-103	0.684076	0.749	0.328	2.27773e-98	14	Riiad1
7.25945e-102	0.531333	0.495	0.109	1.87315e-97	14	C1ql3
1.51132e-98	0.582197	0.523	0.133	3.89965e-94	14	Notum
3.76959e-95	0.972453	0.827	0.444	9.72666e-91	14	Klf2
9.43274e-95	0.632397	0.995	0.944	2.43393e-90	14	S100a6
2.21561e-90	0.351395	1	1	5.71694e-86	14	Gpm6b
3.12517e-86	0.483652	0.553	0.17	8.06388e-82	14	Spon1
5.84686e-83	0.369653	0.332	0.044	1.50867e-78	14	Lmo1
1.64686e-82	0.520098	0.386	0.071	4.24938e-78	14	Nkx6-2
1.19078e-81	0.557788	0.89	0.538	3.07256e-77	14	Lxn
9.45769e-79	0.623872	0.982	0.891	2.44037e-74	14	Fabp7
2.1549e-75	0.490838	0.613	0.246	5.5603e-71	14	Pter
3.23372e-75	0.546825	0.684	0.362	8.34396e-71	14	Basp1
1.60159e-73	0.566745	0.878	0.614	4.13258e-69	14	Ptprt
1.40917e-72	0.62904	0.703	0.35	3.63609e-68	14	S100a4
2.95134e-70	0.72512	0.461	0.141	7.61535e-66	14	Slit2
4.37054e-68	0.463974	0.993	0.966	1.12773e-63	14	Pbx1
2.84392e-66	0.678156	0.507	0.198	7.33816e-62	14	Adamts18
8.63486e-66	0.560384	0.901	0.681	2.22805e-61	14	Ntm
1.49694e-65	0.41532	0.999	0.994	3.86256e-61	14	Slc1a3
2.63984e-64	0.4377	0.898	0.667	6.81159e-60	14	Hmgcs2
2.47967e-63	0.43202	0.991	0.933	6.39829e-59	14	Tmem47
5.05326e-55	0.43176	0.546	0.247	1.30389e-50	14	Tmem176b
1.97567e-54	0.45808	0.463	0.167	5.09781e-50	14	Ptprn2
1.61383e-51	0.587712	0.703	0.432	4.16416e-47	14	Egr2
1.89767e-50	0.309269	0.342	0.097	4.89655e-46	14	Rbms1
2.22042e-50	0.671685	0.48	0.195	5.72934e-46	14	Fas
1.41746e-49	0.253111	1	0.999	3.65747e-45	14	Itm2b
6.31935e-49	0.307226	0.391	0.131	1.63058e-44	14	Cpne8
9.50818e-49	0.460085	0.763	0.486	2.4534e-44	14	Ramp1
1.68121e-48	0.348205	0.336	0.096	4.33803e-44	14	Fam183b
4.32655e-48	0.579221	0.672	0.399	1.11638e-43	14	Slc38a1
1.10409e-47	0.451611	0.884	0.7	2.84889e-43	14	Serpine2
2.70657e-47	0.440595	0.471	0.192	6.98377e-43	14	Sgcd
5.35159e-47	0.424674	0.761	0.501	1.38087e-42	14	Selenop
8.12775e-46	0.475337	0.8	0.572	2.0972e-41	14	Prex2
9.28447e-45	0.46212	0.506	0.238	2.39567e-40	14	Foxj1
2.7929e-44	0.38747	0.765	0.51	7.20652e-40	14	Lhfp
5.07303e-44	0.402759	0.844	0.64	1.30899e-39	14	Phyhipl
5.31831e-44	0.315528	0.416	0.162	1.37228e-39	14	Ccdc170
9.16973e-44	0.352704	0.6	0.32	2.36607e-39	14	Ifi27
4.18423e-43	0.824684	0.37	0.134	1.07966e-38	14	Prss56
5.50686e-43	0.518576	0.447	0.198	1.42094e-38	14	Col5a2
6.80412e-42	0.329392	0.593	0.326	1.75567e-37	14	Fmo1
1.42306e-41	0.392711	0.549	0.278	3.67193e-37	14	C4b
3.03419e-41	0.39441	0.618	0.356	7.82912e-37	14	Cnp
5.18558e-41	0.53577	0.796	0.59	1.33803e-36	14	Slc4a4
2.74871e-40	0.315908	0.315	0.1	7.09249e-36	14	Capsl
4.40533e-40	0.413052	0.723	0.473	1.13671e-35	14	Mlf1
2.50745e-39	0.254932	0.261	0.071	6.46997e-35	14	Tmem176a
2.63323e-39	0.362397	0.758	0.489	6.79452e-35	14	Grik2
5.11133e-39	0.269663	0.995	0.997	1.31888e-34	14	Cspg5
5.64693e-39	0.420614	0.868	0.68	1.45708e-34	14	Klf6
2.12546e-38	0.312706	0.766	0.55	5.48434e-34	14	Ncam1
7.34825e-38	0.257502	0.319	0.109	1.89607e-33	14	Itih5
8.49006e-38	0.338218	0.268	0.076	2.19069e-33	14	Car8
1.12071e-37	0.39605	0.975	0.936	2.89176e-33	14	Hsp90aa1
1.13881e-37	0.355985	0.6	0.363	2.93847e-33	14	Crot
1.46721e-37	0.378354	0.454	0.209	3.78583e-33	14	Cacnb2
2.60231e-37	0.279753	0.386	0.154	6.71473e-33	14	Apbb2
5.4029e-37	0.280844	0.986	0.95	1.39411e-32	14	Tspan7
1.11606e-36	0.331843	0.63	0.379	2.87977e-32	14	Adcyap1r1
3.74808e-36	0.521233	0.642	0.399	9.67118e-32	14	Ifitm3
5.13834e-36	0.337111	0.282	0.09	1.32585e-31	14	Serpinb1a
5.51787e-36	0.352796	0.69	0.444	1.42378e-31	14	Tppp3
1.37078e-35	0.462675	0.745	0.551	3.53704e-31	14	Sorbs1
2.87511e-35	0.39263	0.867	0.681	7.41865e-31	14	Hdac9
3.11692e-35	0.324679	0.952	0.863	8.04258e-31	14	Pantr1
3.51651e-35	0.270365	0.652	0.382	9.07366e-31	14	Six3
3.10033e-34	0.397082	0.476	0.235	7.99979e-30	14	Aqp4
5.23122e-34	0.432458	0.387	0.164	1.34981e-29	14	Arc
1.12763e-33	0.289122	0.949	0.846	2.90962e-29	14	Scg3
1.55717e-33	0.379733	0.821	0.682	4.01796e-29	14	Sfrp1
3.42063e-33	0.289795	0.352	0.14	8.82626e-29	14	Efna5
4.44936e-33	0.361977	0.55	0.311	1.14807e-28	14	Ptpn12
6.91537e-33	0.32845	0.859	0.706	1.78437e-28	14	Mgst1
1.01225e-32	0.325159	0.722	0.499	2.61192e-28	14	Gng12
2.04986e-32	0.298853	0.327	0.128	5.28924e-28	14	Sntb1
2.22581e-32	0.284704	0.956	0.891	5.74325e-28	14	Acot1
2.3962e-32	0.299181	0.593	0.34	6.18291e-28	14	Pltp
3.94159e-32	0.30041	0.554	0.305	1.01705e-27	14	Irf1
9.03074e-32	0.341904	0.575	0.35	2.3302e-27	14	Il6st
9.92812e-32	0.351032	0.876	0.725	2.56175e-27	14	Timp3
1.00249e-31	0.491629	0.503	0.283	2.58673e-27	14	Nfatc2
3.98444e-31	0.332716	0.335	0.138	1.0281e-26	14	Pros1
3.74928e-30	0.432898	0.707	0.488	9.67426e-26	14	9330159F19Rik
2.70191e-29	0.27313	0.414	0.208	6.97173e-25	14	Lgr4
4.07891e-29	0.286954	0.888	0.715	1.05248e-24	14	Selenom
5.13148e-29	0.250433	0.461	0.243	1.32408e-24	14	Plekhm3
2.63853e-28	0.274952	0.962	0.877	6.80819e-24	14	S100a16
5.12344e-28	0.267921	0.392	0.189	1.322e-23	14	Cables1
7.27408e-28	0.307281	0.898	0.733	1.87693e-23	14	Gpr37l1
9.02806e-28	0.391191	0.579	0.359	2.32951e-23	14	Socs3
5.46842e-27	0.317126	0.638	0.427	1.41102e-22	14	Sema6a
1.22304e-26	0.257972	0.625	0.416	3.1558e-22	14	Tspan15
1.63322e-26	0.345953	0.641	0.424	4.21419e-22	14	Usp53
1.23928e-25	0.295119	0.671	0.473	3.19773e-21	14	Bcl2
1.60192e-25	0.2599	0.417	0.228	4.13344e-21	14	Gpld1
3.43217e-25	0.278974	0.987	0.951	8.85602e-21	14	Sox9
4.57655e-25	0.3035	0.684	0.493	1.18089e-20	14	Foxo1
5.16361e-25	0.280746	0.429	0.239	1.33237e-20	14	Jak2
2.8991e-24	0.322732	0.668	0.471	7.48055e-20	14	Enkur
6.17756e-24	0.273885	0.358	0.178	1.594e-19	14	Prickle2
6.27623e-24	0.254879	0.463	0.261	1.61946e-19	14	Foxp1
8.35607e-24	0.369426	0.861	0.746	2.15612e-19	14	Stat3
8.42715e-24	0.336158	0.613	0.403	2.17446e-19	14	Txnip
1.52182e-23	0.262276	0.771	0.584	3.92676e-19	14	Abca1
1.89171e-23	0.395826	0.55	0.371	4.88117e-19	14	Arl13b
3.02809e-23	0.316656	0.933	0.837	7.81338e-19	14	B3galt1
4.86864e-23	0.311404	0.642	0.428	1.25626e-18	14	Tsc22d2
4.98852e-23	0.262865	0.631	0.431	1.28719e-18	14	Oxr1
1.84744e-22	0.255073	0.495	0.301	4.76695e-18	14	Mertk
2.52952e-22	0.275347	0.254	0.107	6.52692e-18	14	Necab2
2.7598e-22	0.25735	0.452	0.266	7.1211e-18	14	Ccdc114
1.64498e-21	0.31473	0.914	0.751	4.24454e-17	14	Meg3
1.76512e-21	0.271782	0.869	0.756	4.55455e-17	14	Myo6
3.52691e-21	0.250822	0.486	0.299	9.10049e-17	14	Mns1
1.29697e-20	0.300898	0.841	0.7	3.34658e-16	14	Hdac8
2.14106e-20	0.392969	0.719	0.548	5.52456e-16	14	Gm10561
3.72303e-20	0.313517	0.507	0.329	9.60654e-16	14	Gabrg3
5.75313e-20	0.269977	0.705	0.519	1.48448e-15	14	Ldha
8.01212e-20	0.286599	0.467	0.286	2.06737e-15	14	Slc6a6
8.43398e-20	0.341088	0.633	0.456	2.17622e-15	14	Slc7a11
1.18882e-19	0.319683	0.336	0.18	3.06752e-15	14	Serpina3n
5.37931e-19	0.25001	0.536	0.367	1.38802e-14	14	Itih3
1.37179e-18	0.26745	0.267	0.123	3.53962e-14	14	Emp1
2.02946e-18	0.257059	0.837	0.702	5.23661e-14	14	Arap2
4.95718e-18	0.251712	0.86	0.743	1.2791e-13	14	Hist1h2bc
5.64834e-18	0.439496	0.647	0.5	1.45744e-13	14	Atf3
1.24512e-17	0.362556	0.846	0.721	3.21277e-13	14	Dnajb1
2.71348e-17	0.30568	0.724	0.574	7.00158e-13	14	Zfp608
9.5899e-17	0.253567	0.331	0.184	2.47448e-12	14	Spag16
2.52562e-16	0.259467	0.651	0.507	6.51686e-12	14	Nrcam
4.05994e-16	0.289983	0.599	0.441	1.04759e-11	14	Myo1e
7.53536e-16	0.364769	0.796	0.698	1.94435e-11	14	Pde4b
1.77314e-15	0.268098	0.578	0.438	4.57524e-11	14	Arhgef4
3.18272e-15	0.265125	0.643	0.482	8.21238e-11	14	Gclc
6.8693e-15	0.281303	0.523	0.36	1.77249e-10	14	Ankrd28
1.22767e-14	0.297259	0.588	0.451	3.16776e-10	14	Etv6
2.66732e-14	0.368503	0.787	0.668	6.88249e-10	14	Bmpr1b
4.09426e-14	0.253786	0.444	0.3	1.05644e-09	14	Dcun1d3
2.33416e-13	0.405516	0.675	0.549	6.02284e-09	14	Dst
3.91523e-13	0.280998	0.81	0.707	1.01025e-08	14	Zfp36
1.50205e-11	0.273296	0.797	0.712	3.87573e-07	14	Vcl
2.08949e-11	0.300608	0.702	0.605	5.39152e-07	14	Tanc2
9.71701e-09	0.272365	0.11	0.047	0.000250728	14	Cxcl1
1.97805e-08	0.453474	0.735	0.709	0.000510397	14	Nnat
3.86216e-08	0.269132	0.847	0.77	0.000996554	14	Gadd45g
3.0693e-87	1.03731	0.712	0.226	7.91971e-83	22	Gm29260
5.49586e-61	0.509014	0.438	0.097	1.4181e-56	22	Kctd1
2.53541e-53	0.983566	0.729	0.329	6.54212e-49	22	Anks1b
1.11128e-49	1.34206	0.517	0.189	2.86742e-45	22	Cntnap2
5.46737e-48	0.510891	0.356	0.081	1.41075e-43	22	Dscaml1
8.60645e-47	0.850527	0.976	0.846	2.22072e-42	22	Nrg1
4.12383e-44	0.790402	0.89	0.726	1.06407e-39	22	Pla2g7
2.47049e-42	0.539722	1	0.999	6.3746e-38	22	Mir99ahg
4.04589e-42	0.918031	0.534	0.197	1.04396e-37	22	Nav3
2.05621e-40	0.580883	0.839	0.59	5.30565e-36	22	Tox3
4.62804e-38	0.533385	0.993	0.949	1.19417e-33	22	Nfib
6.89159e-36	0.71708	0.36	0.106	1.77824e-31	22	Pcdh15
7.50023e-36	0.576366	0.716	0.442	1.93528e-31	22	Phactr1
1.95398e-35	0.375203	0.257	0.054	5.04185e-31	22	Elavl4
4.41699e-33	0.507123	0.87	0.626	1.13972e-28	22	Setbp1
7.60262e-33	1.04928	0.49	0.199	1.9617e-28	22	Dlx6os1
1.15791e-32	0.599167	0.295	0.079	2.98776e-28	22	Igfbpl1
2.03915e-32	0.611255	0.541	0.263	5.26161e-28	22	Gm4258
3.06304e-32	0.787564	0.699	0.401	7.90355e-28	22	Dcc
4.88525e-32	0.750745	0.781	0.472	1.26054e-27	22	Nol4
2.86255e-31	0.581012	0.986	0.939	7.38625e-27	22	Pcdh9
4.76322e-31	0.622319	0.514	0.239	1.22905e-26	22	Arx
2.10428e-30	0.829079	0.771	0.45	5.42968e-26	22	Tmsb10
6.23642e-30	1.64272	0.955	0.765	1.60918e-25	22	Nrxn3
9.51462e-30	0.330892	0.127	0.013	2.45506e-25	22	Gm38505
1.48875e-29	0.371251	0.229	0.051	3.84141e-25	22	Sp9
5.6676e-29	0.299982	0.253	0.064	1.46241e-24	22	Lmo3
1.49998e-28	0.499968	0.298	0.088	3.87039e-24	22	March1
3.37452e-28	0.408937	0.901	0.731	8.70727e-24	22	Trim2
7.28204e-28	0.968439	0.336	0.115	1.87898e-23	22	Stmn2
1.61161e-27	0.291849	0.212	0.047	4.15843e-23	22	Nsg2
9.14623e-27	0.972885	0.955	0.84	2.36e-22	22	Sox2ot
1.76214e-26	0.385669	1	0.985	4.54685e-22	22	Auts2
3.51848e-26	0.630293	0.473	0.228	9.07874e-22	22	Mpped2
1.48665e-25	0.406495	0.997	0.973	3.836e-21	22	Ptprz1
1.70672e-25	0.385026	0.356	0.132	4.40386e-21	22	Rn7sk
1.81223e-25	0.457841	0.394	0.157	4.67611e-21	22	Gm9844
2.16814e-25	0.465153	0.233	0.06	5.59445e-21	22	Nrg3
9.30868e-25	0.388901	0.928	0.819	2.40192e-20	22	C130071C03Rik
2.02713e-24	0.413468	0.993	0.988	5.2306e-20	22	Cadm2
2.02788e-24	0.463687	0.897	0.708	5.23255e-20	22	Ccdc88a
5.4809e-24	0.558686	0.558	0.3	1.41424e-19	22	Mdga2
8.20099e-23	0.474351	0.733	0.523	2.1161e-18	22	Pax6
1.29123e-22	0.436797	0.661	0.437	3.33177e-18	22	Lrp4
3.6503e-22	0.360499	0.493	0.255	9.41886e-18	22	Kcnk10
6.53589e-22	0.45253	0.182	0.044	1.68646e-17	22	Gad2
6.55698e-22	0.377897	0.432	0.201	1.6919e-17	22	Cdon
8.8791e-22	0.59152	0.421	0.198	2.29108e-17	22	Plcl1
1.28007e-21	0.549462	0.274	0.095	3.30297e-17	22	Celf4
2.63692e-21	0.394226	0.911	0.748	6.80405e-17	22	Zeb1
6.91184e-21	0.342428	1	0.996	1.78346e-16	22	Tcf4
1.38773e-20	0.448703	0.733	0.565	3.58075e-16	22	Gm17750
2.47035e-20	0.274302	0.332	0.133	6.37426e-16	22	D930015E06Rik
3.41068e-20	0.289911	0.14	0.028	8.80057e-16	22	Edil3
3.5754e-20	0.393632	0.712	0.559	9.22561e-16	22	Pou2f1
3.66187e-20	0.397789	0.384	0.175	9.44874e-16	22	Dclk2
4.09278e-20	0.410301	0.253	0.087	1.05606e-15	22	Bcl11a
4.14188e-20	0.295811	0.253	0.084	1.06873e-15	22	Gm3788
7.54965e-20	0.46	0.856	0.653	1.94804e-15	22	Map2
8.53818e-20	0.375997	0.24	0.079	2.20311e-15	22	Abracl
1.09989e-19	0.398723	0.432	0.215	2.83805e-15	22	Tmem132b
1.24261e-19	0.294164	0.452	0.228	3.20631e-15	22	4833420G17Rik
1.52089e-19	0.419376	0.935	0.839	3.92434e-15	22	Zeb2
3.0705e-19	0.291893	0.212	0.064	7.92282e-15	22	Ppfia2
4.63024e-19	0.399725	0.521	0.314	1.19474e-14	22	Epha4
6.87086e-19	0.56418	0.904	0.778	1.77289e-14	22	Ccnd2
2.24939e-18	0.341514	0.404	0.195	5.80409e-14	22	A830082K12Rik
2.38161e-18	0.398125	0.312	0.131	6.14527e-14	22	Dpysl3
2.39239e-18	0.32617	0.962	0.953	6.17309e-14	22	Gpm6a
3.50471e-18	0.634551	0.846	0.602	9.04319e-14	22	Sox4
4.0551e-18	0.325682	0.99	0.953	1.04634e-13	22	Celf2
4.31179e-18	0.293081	0.195	0.058	1.11257e-13	22	Dlx1
5.47073e-18	0.368206	0.983	0.934	1.41161e-13	22	Dlgap1
7.19224e-18	0.421795	0.634	0.414	1.85581e-13	22	Garnl3
7.51815e-18	0.373451	0.753	0.601	1.93991e-13	22	Akt3
8.66622e-18	0.480505	0.733	0.574	2.23614e-13	22	Epha5
1.64817e-17	0.31274	0.113	0.021	4.25277e-13	22	Synpr
1.83587e-17	0.265749	0.158	0.04	4.7371e-13	22	Myt1l
1.85246e-17	0.357648	0.199	0.063	4.77991e-13	22	Cacna1c
1.96514e-17	0.353264	0.682	0.465	5.07065e-13	22	Tcf12
2.47994e-17	0.41856	0.25	0.09	6.39898e-13	22	Tnfaip6
3.66578e-17	0.457004	0.216	0.074	9.4588e-13	22	Dcx
5.67406e-17	0.364886	0.534	0.314	1.46408e-12	22	Rlbp1
1.66616e-16	0.332496	0.13	0.03	4.29921e-12	22	Gria4
2.30035e-16	0.363753	0.712	0.568	5.93558e-12	22	Nedd4l
4.31488e-16	0.318757	0.808	0.725	1.11337e-11	22	Pou3f2
4.53546e-16	0.748042	0.257	0.104	1.17028e-11	22	Lrrc7
6.09333e-16	0.265526	0.308	0.137	1.57226e-11	22	Gm26804
6.686e-16	0.378728	0.253	0.101	1.72519e-11	22	Cadps
8.60295e-16	0.35893	0.589	0.417	2.21982e-11	22	Kat6b
1.1887e-15	0.727409	0.949	0.852	3.06721e-11	22	Tubb5
1.43441e-15	0.275246	0.459	0.242	3.7012e-11	22	Cd24a
2.23475e-15	0.316438	0.716	0.522	5.76632e-11	22	Hnrnpab
2.36314e-15	0.369466	0.38	0.199	6.0976e-11	22	Gria2
2.3724e-15	0.359638	0.784	0.556	6.1215e-11	22	Hn1
3.32212e-15	0.328106	0.918	0.807	8.57206e-11	22	Sox6
3.69088e-15	0.311576	0.305	0.139	9.52359e-11	22	Csmd2
5.9454e-15	0.447415	0.26	0.11	1.53409e-10	22	2610307P16Rik
6.04611e-15	0.793072	0.257	0.107	1.56008e-10	22	Adarb2
6.65032e-15	0.305101	0.839	0.695	1.71598e-10	22	Tmcc1
8.45726e-15	0.279119	0.812	0.631	2.18223e-10	22	Kansl1
1.25008e-14	0.325841	0.37	0.194	3.22558e-10	22	Mllt3
1.8715e-14	0.358318	0.387	0.209	4.82904e-10	22	Nr2f1
2.03618e-14	0.418612	0.682	0.479	5.25395e-10	22	Tiam2
2.39647e-14	0.415221	0.271	0.119	6.1836e-10	22	Kcnh7
3.61288e-14	0.299639	0.983	0.967	9.32232e-10	22	Nlgn1
3.9521e-14	0.492539	0.401	0.24	1.01976e-09	22	Nlk
6.77216e-14	0.307549	0.866	0.744	1.74742e-09	22	Ttc3
9.05666e-14	0.35139	0.839	0.774	2.33689e-09	22	Nckap5
1.16846e-13	0.304073	0.438	0.251	3.01499e-09	22	Pak3
1.76016e-13	0.490318	0.473	0.288	4.54174e-09	22	Zfp704
2.06557e-13	0.265348	0.322	0.16	5.3298e-09	22	Tagln3
2.2111e-13	0.376432	0.507	0.353	5.7053e-09	22	Dip2c
2.21891e-13	0.290811	0.767	0.627	5.72546e-09	22	Map4k4
2.27676e-13	0.312701	0.445	0.272	5.87472e-09	22	Rnf180
2.30889e-13	0.303771	0.301	0.141	5.95763e-09	22	RP24-165I13.1
3.2679e-13	0.29835	0.74	0.591	8.43216e-09	22	App
4.1248e-13	0.25138	0.877	0.731	1.06432e-08	22	Gsk3b
4.83265e-13	0.290221	0.325	0.165	1.24697e-08	22	Gm28175
6.23232e-13	0.256171	0.298	0.144	1.60812e-08	22	Gm11266
6.55288e-13	0.366807	0.541	0.376	1.69084e-08	22	Cdk14
7.90394e-13	0.357924	0.788	0.633	2.03945e-08	22	Hnrnpa1
8.07987e-13	0.349967	0.558	0.431	2.08485e-08	22	Astn1
1.57375e-12	0.317212	0.5	0.332	4.06075e-08	22	Zc3h13
1.6922e-12	0.3071	0.976	0.901	4.36638e-08	22	Magi2
1.92165e-12	0.293892	0.815	0.715	4.95843e-08	22	Cdh2
3.17906e-12	0.292447	0.654	0.533	8.20292e-08	22	Ptprs
3.62774e-12	0.275949	0.836	0.751	9.36066e-08	22	Mdk
4.89137e-12	0.455263	0.575	0.375	1.26212e-07	22	Map1b
5.45937e-12	0.322034	0.709	0.575	1.40868e-07	22	Wdr17
5.60221e-12	0.305023	0.808	0.721	1.44554e-07	22	2610203C20Rik
6.96474e-12	0.288293	0.664	0.541	1.79711e-07	22	Zmiz1
7.15501e-12	0.615078	0.781	0.573	1.84621e-07	22	Sox11
7.52671e-12	0.257994	1	0.999	1.94212e-07	22	H3f3a
8.31324e-12	0.360155	0.589	0.436	2.14507e-07	22	Lama2
8.32151e-12	0.258024	0.723	0.596	2.1472e-07	22	Gpatch8
9.94903e-12	0.293116	0.353	0.188	2.56715e-07	22	Elavl3
1.0157e-11	0.262315	0.788	0.668	2.6208e-07	22	Stag1
1.17272e-11	0.333663	0.37	0.216	3.02597e-07	22	Pkia
1.47737e-11	0.313639	0.572	0.392	3.81206e-07	22	Tnc
2.00638e-11	0.255726	0.938	0.858	5.17706e-07	22	B3galt1
2.14745e-11	0.349924	0.784	0.721	5.54106e-07	22	Tox
2.48212e-11	0.293357	0.914	0.85	6.4046e-07	22	Negr1
2.59161e-11	0.316054	0.531	0.386	6.68713e-07	22	Arid1b
3.95689e-11	0.355572	0.476	0.337	1.021e-06	22	Chd7
4.2019e-11	0.290959	0.507	0.353	1.08422e-06	22	Cttnbp2
4.93366e-11	0.301474	0.551	0.416	1.27303e-06	22	Srgap2
5.40612e-11	0.280195	0.736	0.608	1.39494e-06	22	Dmd
6.1229e-11	0.257774	0.613	0.488	1.57989e-06	22	Sncaip
7.10992e-11	0.262275	0.932	0.883	1.83457e-06	22	Marcks
7.9844e-11	0.299275	0.514	0.375	2.06021e-06	22	Rif1
1.07547e-10	0.32038	0.901	0.87	2.77503e-06	22	Fars2
1.12954e-10	0.250911	0.394	0.237	2.91456e-06	22	Prelid3a
1.3173e-10	0.321828	0.678	0.556	3.39904e-06	22	Slc35f1
1.60633e-10	0.263622	0.952	0.925	4.14481e-06	22	Rtn1
1.93196e-10	0.281295	0.192	0.081	4.98503e-06	22	Foxp2
2.05908e-10	0.26755	0.24	0.115	5.31305e-06	22	Aff3
2.3267e-10	0.256251	0.668	0.539	6.00358e-06	22	Fam172a
2.3652e-10	0.266797	0.555	0.378	6.10292e-06	22	Fxyd6
2.94149e-10	0.272857	0.839	0.786	7.58992e-06	22	Kcnn2
4.81659e-10	0.362475	0.842	0.702	1.24282e-05	22	Ppp1r14b
4.96377e-10	0.2635	0.592	0.469	1.2808e-05	22	Ptpn4
5.13912e-10	0.291938	0.503	0.368	1.32605e-05	22	Sesn1
5.29277e-10	0.269403	0.442	0.295	1.36569e-05	22	Rasa1
6.25574e-10	0.27793	0.195	0.085	1.61417e-05	22	Unc5d
6.6646e-10	0.268153	0.548	0.417	1.71967e-05	22	Zfp292
7.42247e-10	0.298829	0.192	0.083	1.91522e-05	22	Grip1
8.03886e-10	0.257037	0.38	0.231	2.07427e-05	22	Shroom3
8.41411e-10	0.300125	0.175	0.074	2.17109e-05	22	Slc8a1
1.48484e-09	0.256799	0.654	0.552	3.83134e-05	22	Gm3764
2.16661e-09	0.397564	0.675	0.536	5.59049e-05	22	Xist
2.46907e-09	0.733696	0.887	0.748	6.37094e-05	22	Stmn1
2.59444e-09	0.278141	0.158	0.065	6.69443e-05	22	Lrrtm4
2.70952e-09	0.26005	0.692	0.543	6.99138e-05	22	Thrsp
3.14496e-09	0.275834	0.699	0.618	8.11494e-05	22	Notch2
3.674e-09	0.506925	0.644	0.439	9.48003e-05	22	Basp1
4.96779e-09	0.269964	0.5	0.377	0.000128184	22	Pan3
5.59443e-09	0.256696	0.432	0.304	0.000144353	22	Hdgfrp3
6.02003e-09	0.253473	0.832	0.76	0.000155335	22	Adk
6.85469e-09	0.388197	0.729	0.661	0.000176871	22	Eda
6.92832e-09	0.252003	0.493	0.35	0.000178772	22	Dgki
8.4271e-09	0.256814	0.315	0.188	0.000217444	22	Gng3
8.66008e-09	0.340796	0.729	0.639	0.000223456	22	Adgrb3
9.76167e-09	0.360798	0.305	0.188	0.00025188	22	Maml3
1.81889e-08	0.30022	0.545	0.431	0.000469327	22	Tom1l2
1.875e-08	0.342471	0.202	0.098	0.000483805	22	Hist1h2ap
2.13709e-08	0.270836	0.503	0.388	0.000551434	22	Ptbp2
2.99495e-08	0.45219	0.349	0.235	0.000772788	22	Enox1
3.1631e-08	0.267076	0.562	0.465	0.000816175	22	Spire1
3.44234e-08	0.410952	0.729	0.662	0.000888228	22	Gpc5
4.2121e-08	0.252316	0.63	0.541	0.00108685	22	Hivep3
4.73867e-08	0.280012	0.377	0.257	0.00122272	22	Cask
6.08159e-08	0.270913	0.425	0.278	0.00156923	22	Cmya5
7.50747e-08	0.259603	0.308	0.196	0.00193715	22	Fam110b
7.88208e-08	0.265383	0.897	0.809	0.00203381	22	Hmgn2
8.84263e-08	0.28681	0.582	0.483	0.00228166	22	Sema6d
9.57802e-08	0.265019	0.449	0.341	0.00247142	22	Pou3f4
1.17982e-07	0.317264	0.562	0.475	0.00304429	22	Psd3
1.53795e-07	0.432866	0.949	0.933	0.00396837	22	Sltm
2.16285e-07	0.293046	0.675	0.578	0.00558079	22	Tnfrsf19
2.20993e-07	0.268104	0.966	0.901	0.00570228	22	H2afz
3.21211e-07	0.274794	0.634	0.562	0.00828821	22	Fgf13
5.55937e-07	0.349248	0.901	0.837	0.0143449	22	Pfn2
5.80507e-07	0.27328	0.401	0.291	0.0149788	22	Eml5
7.51258e-07	0.294064	0.791	0.717	0.0193847	22	Sfrp1
8.17705e-07	0.250906	0.404	0.303	0.0210992	22	Itch
1.16801e-06	0.321635	0.147	0.071	0.0301382	22	Shtn1
1.38285e-06	0.250168	0.545	0.459	0.0356818	22	Scaper
1.80484e-06	0.545934	0.449	0.374	0.0465702	22	Robo2
