## Supplementary Table 5 for "Single-cell analysis of the ventricular-subventricular zone reveals signatures of dorsal and ventral adult neurogenic lineages"

### Sheet: Sheet1
Type (Antibody/RNAscope probe)	Host	Target	Conjugate	Dilution	Manufacturer	Catalog Number	RRID Number
Antibody	Chicken	GFP	-	1:400	Aves Labs	GFP1020	AB_10000240
Antibody	Mouse	CRYM	-	1:100	Santa Cruz	sc-376687	AB_11150103
Antibody	Rabbit	BETA-CATENIN	-	1:250	Sigma	C2206	AB_476831
Antibody	Rabbit	HOPX	-	1:500	Proteintech	11419-1-AP	AB_10693525
Antibody	Chicken	GFAP	-	1:500	Abcam	ab4674	AB_304558
Antibody	Rabbit	DCX	-	1:200	Cell Signaling	4604S	AB_561007
Antibody	Rabbit	S100	-	1:100	Dako	Z033	discontinued
Antibody	Donkey	Chicken IgY	Alexa 647	1:500	Jackson ImmunoResearch	703-605-155	AB_2340379
Antibody	Donkey	Rabbit	biotin	1:400	Jackson ImmunoResearch	711-065-152	AB_2340593
Antibody	Rat	CD106 (VCAM1)	oligonucleotide tag	1µg/1million cells	BioLegend	105725	AB_2783044
Antibody	Rat	CD24	oligonucleotide tag	1µg/1million cells	BioLegend	101841	AB_2750380
Antibody	Rat	CD16/32 (TruStain FcX Plus Antibody)	-	0.25µg/1million cells	BioLegend	156603	AB_2783137
RNAscope Probe	-	Mm-Lphn3 (Adgrl3)	-	-	ACD Bio	317481
RNAscope Probe	-	Mm-Rlbp1	-	-	ACD Bio	468161
RNAscope Probe	-	Mm-Crym	-	-	ACD Bio	466131
RNAscope Probe	-	Mm-Pax6	-	-	ACD Bio	412821
RNAscope Probe	-	Mm-Slit2	-	-	ACD Bio	449691
RNAscope Probe	-	Mm-Cnatnp2	-	-	ACD Bio	449381
RNAscope Probe	-	Mm-Urah-C2	-	-	ACD Bio	525331-C2
RNAscope Probe	-	Mm-Dio2	-	-	ACD Bio	479331
RNAscope Probe	-	Mm-Hopx	-	-	ACD Bio	405161
RNAscope Probe	-	Mm-Ntng1-C2	-	-	ACD Bio	488871-C2
RNAscope Probe	-	Mm-Trhde	-	-	ACD Bio	450781
RNAscope Probe	-	Mm-Snhgn15	-	-	ACD Bio	NPR-0009896
RNAscope Probe	-	DapB	-	-	ACD Bio	310043
RNAscope Probe	-	Mm-PPIB	-	-	ACD Bio	313911
